## Supplementary Table 1 for "Dopaminergic signatures of state and trait-like pessimism in mice"

### Sheet: Sheet1
Location	Data type	Statistical Test	LME formula (if applicable): Dependent variable ~ Fixed effect predictors + (1|Random effect predictors)	Statistical Results	Total trials	Mice
1D	Licking, learners, tones and odor only	LME	Licking ~ TrialType + (1|MouseID)	F(5,19002) = 371.0, P ~ 0	19006	18
1E	Neural, learners, tones and odor only	LME	Neural ~ TrialType + (1|MouseID) + (1 | MouseID:SiteNum)	F(5,24436) = 1192.8, P ~ 0	24442	18
2B	Licking, learners, ambiguous tones, op vs pess trials	LME	Licking ~ Op_pess_trial + TrialType + (1 | MouseID)	op vs pess trials, F(1,2129) = 1416.8, P = 4.0 x 10 -238; trial type, F(2,2129) = 27.7, P = 1.3 x 10 -12; beta estimate, pess (vs op), -0.21, SE = .006, tStat = -37.6, DF = 2129, P = 4.0 x 10 -238	2818	18
2C	Neural, learners, ambiguous tones, op vs pess trials	One-way RM ANOVA	N/A	F(1,17) = 29.1, P = 4.8 x 10 -5	N/A	18
2C	Neural, learners, ambiguous tones, op vs pess trials	LME	Neural ~ Op_pess_trial + TrialType + (1|MouseID) + (1|MouseID:SiteNum)	op vs pess trials, F(1,2816) = 64.0, P = 1.8 x 10 -15; trial type, F(2,2816) = 138.8, P = 3.2 x 10 -58; beta estimate, pess (vs op), -0.20, SE = .025, tStat = -8.00, DF = 2816, P = 1.8 x 10 -15	2818	18
2C	Neural, learners, ambiguous tones and odor only, pess vs odor only trials	LME	Neural ~ Pess_odor_trial + (1 | MouseID) + (1 | MouseID:SiteNum)	pess vs odor only, F(1,12489) = 61.4, P = 5.0 x 10 -15;Pess Beta Estimate = -0.12, SE = .016, tStat = 7.8, DF = 12489, P = 5.0 x 10 -15	11449	18
3A	Neural, learners, sucrose consumption and sucrose omission after tones, op vs pess trials	Wilcoxon signed rank	N/A	P = .0002		18
3B	Neural, learners, sucrose omission after tones, op vs pess trials	LME	Neural ~ Op_pess_trial + TrialType + (1|MouseID) + (1|MouseID:SiteNum)	op vs pess trials, F(1,6199) = 61.0, P = 6.7 x 10 -15, trial type, F(3,6199) = 3.9, P = .008, beta estimate, pess (vs op) = .12, SE = .016, tStat = 7.8, DF = 6199, P = 6.7 x 10 -15	6201	18
3C	Neural, learners, sucrose consumption after tones, op vs pess trials	LME	Neural ~ Op_pess_trial + TrialType + (1|MouseID) + (1|MouseID:SiteNum)	op vs pess trials, F(1,6151) = 58.9, P = 1.9 x 10 -14, (lick only, 0.5 s); trial type, F(3,6151) = 16.5, P = 1.1 x 10 -10; beta estimate, pess (vs op), 0.12, SE = .016, tStat = 7.7, DF = 6151, P = 1.9 x 10 -14	6153	18
4B	Anticipatory licking, example pess mouse, tones and odor only trials	LME	Licking ~ TrialType	F(5,1217) = 15.2, P = 1.8 x 10 -14	1223	1
4C	Anticipatory licking, example op mouse, tones and odor only trials	LME	Licking ~ TrialType	F(5,1197) = 32.6, P = 2.9 x 10 -31	1203	1
4D	Anticipatory licking trials 1-60 vs 61-120, learners	Paired t test	N/A	t = 4.8, df = 17, P = .0002	N/A	18
4E	Anticipatory licking skew trials 1-60 vs 61-120, learners	Paired t test	N/A	t = .032, df = 17, P = .752	N/A	18
4F	Anticipatory licking on all trials vs licking skew, learners	Pearson's r	N/A	r = .07, P = .79	N/A	18
4G	Licking skew sessions 6-10 vs 1-5, learners	Pearson's r	N/A	r = .83, P = .000023	N/A	18
5A	Neural, example pess mouse, tones and odor only trials	LME	Neural ~ TrialType + (1|SiteNum)	F(5,2440) = 153.3, P = 6.6 x 10 -142	2446	1
5B	Neural, example op mouse, tones and odor only trials	LME	Neural ~ TrialType + (1|SiteNum)	F(5,1197) = 122.3, P = 1.2 x 10 -104	1203	1
5C	Neural skew vs licking skew, learners	Pearson's r	N/A	r = .77, P = .0002	N/A	18
5D	Neural activity during ambiguous tones vs licking skew, learners	Pearson's r	N/A	r = .70, P = .001	N/A	18
5E	Neural activity during positive tone vs licking skew, learners	Pearson's r	N/A	r = .07, P = .8	N/A	18
5F	Neural activity during negative tone vs licking skew, learners	Pearson's r	N/A	r = .07, P = .8	N/A	18
main text	Neural skew sessions 6-10 vs 1-5, learners	Pearson's r	N/A	r = .72, P = .00077	N/A	18
main text	Neural skew vs anticipatory licking on all trials, learners	Pearson's r	N/A	r = .083, P = .74	N/A	18
main text	Neural skew vs anticipatory licking during odor, learners	Pearson's r	N/A	r = .074, P = .77	N/A	18
main text	Neural activity during ambiguous cues vs anticipatory licking on all trials, learners	Pearson's r	N/A	r = -.046, P = .86	N/A	18
main text	Neural activity during ambiguous cues vs anticipatory licking during odor, learners	Pearson's r	N/A	r = -.10, P = .69	N/A	18
main text	Neural, ambiguous tones, op vs pess mice	LME	Neural ~ op_pess_mouse* TrialType + (1 | MouseID) + (1 | MouseID:SiteNum)	op vs pess mice, F(1,2925) = 1.6, P = .0012; Trial Type, F(2,2925) = 120.0, P = 9.0 x 10 -51; Trial Type x op/pess mice, F(2,2925) = 1.3, P = .26	2931	12 op mice, 6 pess mice
main text	Neural, positive tone, op vs pess mice	LME	Neural ~ op_pess_mouse + (1 | MouseID) + (1 | MouseID:SiteNum)	F(1,5461) = 1.6, P = 0.21	5463	12 op mice, 6 pess mice
main text	Neural, negative tone, op vs pess mice	LME	Neural ~ op_pess_mouse + (1 | MouseID) + (1 | MouseID:SiteNum)	F(1, 5098) = 0.0, P = .996;	5100	12 op mice, 6 pess mice
main text	Licking, ambiguous tones, op vs pess mice	LME	Licking ~ op_pess_mouse* Trial_type + (1 | MouseID)	Op_pess mice x TrialType, F(2,2209) = 6.8, P = .0011; Trial Type, F(2,2209) = 57.3, P = 5.4 x 10 -25; op vs pess mice,F(1,2209) = .10, P = .76; Near Pos, op vs pess, coefTest, P = .76; Mid, op vs pess, coefTest, P = .75; Near Neg, op vs pess, coefTest, P = .36	2215	12 op mice, 6 pess mice
6A	Neural, learners, sucrose consumption and sucrose omission after tones, op vs pess mice	Mann-Whitney	N/A	P = .014	N/A	12 op mice, 6 pess mice
6B	Neural, Sucrose omission after tones, op vs pess mice	LME	Neural ~ op_pess_mouse + (1 | MouseID) + (1 | MouseID:SiteNum)	F(1,6525) = 6.3,P = .012	6527	12 op mice, 6 pess mice
main text	Neural, learners, Sucrose omission after tones, licking skew	LME	Neural ~ licking_skew + (1|MouseID) + (1|MouseID:SiteNum)	F(1,6525) = 8.9, P = .003	6527	18
main text	Neural, learners, Sucrose omission after tones, licking skew	LME	Neural ~ licking_skew + neural_before + (1 | MouseID) + (1 | MouseID:SiteNum)	skew, F(1,6524) = 7.9, P = .0049; neural before, F(1,6524) = 2057.4, P = 0	6527	18
6C	Neural, Sucrose consumption after tones, op vs pess mice; 5 second window, lick only, 0.5 s	LME	Neural ~ op_pess_mouse + Trial Type + (1 | MouseID) + (1 | MouseID:SiteNum)	op vs pess mouse, F(1,6151) = 1.9, P = 0.17; Trial Type, F(3,6151) = 20.9, P = 1.9 x 10 -13	6156	12 op mice, 6 pess mice
main text	Neural, Sucrose consumption after tones, op vs pess mice; 5 second window, lick only, 0.5 s	LME	Neural ~ op_pess_mouse + (1 | MouseID) + (1 | MouseID:SiteNum)	F(1,6154) = 1.81, P = 0.18	6156	12 op mice, 6 pess mice
main text	Neural, learners, Sucrose consumption after tones vs licking skew	LME	Neural ~ licking_skew + (1 | MouseID) + (1 | MouseID:SiteNum)	F(1,6154) = 1.77, P = .18	6156	18
7E	Neural, learners, sucrose consumption and sucrose omission after ambiguous tones	Pearson's r	N/A	r = -0.54, P = .02	N/A	18
main text	Licking, negative tone, op vs pess mice	Mann-Whitney	N/A	P = 0.029	N/A	12 op mice, 6 pess mice
main text	Licking, negative tone, op vs pess mice	LME	Licking ~ op_pess_mouse + (1 | MouseID)	F(1,3996) = 10.2, P = .0014	3998	12 op mice, 6 pess mice
main text	Negative tone licking vs licking skew, learners	Pearson's r	N/A	r = -0.37, P = .13	N/A	18
main text	Licking, positive tone, op vs pess mice	LME	Licking ~ op_pess_mouse + (1 | MouseID)	F(1,4225) = .44, P = .51	4227	12 op mice, 6 pess mice
main text	Neural, learners, Sucrose omission after tones, licking skew	LME	Neural ~ licking_skew + odor_neural + (1 | MouseID) + (1 | MouseID:SiteNum)	skew, F(1,6524) = 8.8, P =.003; odor neural, F(1,6524) = 11.5, P = .0007	6527	18
main text	Neural, learners, Sucrose omission after tones, licking skew	LME	Neural ~ licking_skew + licking + (1|MouseID) + (1|MouseID:SiteNum)	skew, F(1,6524) = 8.051, P = .0046; licking during 3 seconds before omission, F(1,6524) = 268.6, P = 3.4 x 10 -59	6527	18
main text	Neural, learners, Sucrose omission after tones, licking skew	LME	Neural ~ licking_skew + licking + odor_neural + (1 | MouseID) + (1 | MouseID:SiteNum)	skew, F(1,6523) = 8.04, P = .0046;Licking, F(1,6523) = 257.9, P = 6.0 x 10 -57, odor neural, F(1,6523) = 1.1, P = 0.29	6527	18
S2A	Licking, example learner, pos vs neg tone	LME	Licking ~ TrialType	F(2,1061) = 166.7, P = 1.1 x 10 -63; Positive tone vs odor only, coefTest, P = 5.1 x 10 -8; Negative tone vs odor only, coefTest, P = 9.8 x 10 -45; Positive tone vs negative tone, coefTest, P = 7.5 x 10 -60	1064	1
S2B	Licking, example non-learner, pos vs neg tone	LME	Licking ~ TrialType	F(2,922) = 1.5, P = .22; Positive tone vs odor only, coefTest, P = .17; Negative tone vs odor only, coefTest, P = .15; Positive tone vs negative tone, coefTest, P = .97	925	1
S2C	Licking, learners, pos vs neg tone	LME	Licking ~ TrialType + (1|MouseID)	F(2,16790) = 871.1, P ~ 0; Positive tone vs odor only, coefTest, P = 3.9 x 10 -68; Negative tone vs odor only, coefTest, P = 1.3 x 10 -194; Positive tone vs negative tone, coefTest, P ~ 0	16793	18
S2D	Licking, non-learners, pos vs neg tone	LME	Licking ~ TrialType + (1|MouseID)	F(2,8417) = 1.2, P = .32; Positive tone vs odor only, coefTest, P = .94; Negative tone vs odor only, coefTest, P = .16; Positive tone vs negative tone, coefTest, P = .20	8420	9
S2G	Neural, example learner, pos vs neg tone	LME	Neural ~ TrialType + (1|SiteNum)	F(2,2125) = 1033, P = 4.0 x 10 -314; Positive tone vs odor only, coefTest, P = 5.2 x 10 -53; Negative tone vs odor only, coefTest, P = 6.0 x 10 -215; Positive tone vs negative tone, coefTest, P = 1.4 x 10 -300	2128	1
S2H	Neural, example non-learner, pos vs neg tone	LME	Neural ~ TrialType + (1|SiteNum)	F(2,1847) = 1.4, P = .26; Positive tone vs odor only, coefTest, P =.13; Negative tone vs odor only, coefTest, P = .88; Positive tone vs negative tone, coefTest, P = .16	1850	1
S2I	Neural, learners, pos vs neg tone	LME	Neural ~ TrialType + (1|MouseID) + (1 | MouseID:SiteNum)	F(2,21508) = 2843.5, P ~ 0; Positive tone vs odor only, coefTest, P ~ 0; Negative tone vs odor only, coefTest, P ~ 0; Positive tone vs negative tone, coefTest, P ~ 0	21511	18
S2J	Neural, non-learners, pos vs neg tone	LME	Neural ~ TrialType + (1|MouseID) + (1 | MouseID:SiteNum)	F(2,13751) = 2.6, P = .073; Positive tone vs odor only, coefTest, P = .04; Negative tone vs odor only, coefTest, P = .10; Positive tone vs negative tone, coefTest, P = .78	13754	9
S3C	Licking, non-learners, ambiguous tones and odor only, op vs pess trials	LME	Licking ~ Op_pess_trial + TrialType + (1 | MouseID)	op vs pess trials, F(1,953) = 677.6, P = 2.9 x 10 -113; trial type, F(2,953) = 1.47, P = .23; beta estimate, pess (vs op), -0.23, SE .008, tStat = -26.0, DF = 953, P = 2.9 x 10 -113	955	9
S3D	Neural, non-learners,ambiguous tones and odor only, op vs pess trials	LME	Neural ~ Op_pess_trial + TrialType + (1|MouseID) + (1|MouseID:SiteNum)	op vs pess trials, F(1,1537) = .05, P = 0.82, beta estimate .007, SE, .03, tStat = .22, P = 0.82; trial type, F(2, 1537) = .91, P = .40	1539	9
S4A	Fraction pess trials, rewarded or non-rewarded previous trial	Chi square	N/A	chi square = .65, df = 1, P = .42	9885	18
S4B	Fraction pess trials, comparison among previous trial types	Chi square	N/A	chi square = 16.23, df = 9, P = .062	9885	18
S4E	Licking, Ambiguous tones, Op and Pess trials, Reference vs Paired mice	LME	Licking ~ Op_pess_trial * Ref_paired_mouse + (1|MouseID) + (1+Pair_Num)	op_pess trial * ref_paired mouse interaction, F(1,3014) = 322.3, P = 1.5 x 10 -68; trial type, F(2,3014) = 5.3, P = .005; ref mouse, op vs pess, coefTest, P = 2.0 x 10 -146; paired mouse, op vs pess, coefTest, P = .055; op trials, ref vs paired, coefTest = 2.8 x 10 -42; pess trials, ref vs paired, coefTest = 7.1 x 10 -30	3016	14
S4F	Neural, Ambiguous tones, Op and Pess trials, Reference vs Paired mice	LME	Neural ~ Op_pess_trial * Ref_paired_mouse + (1|MouseID) + (1+Pair_Num) + (1 | MouseID:SiteNum)	op_pess trial * ref_paired mouse interaction, F(1,5299) = 604.2, P = 1.9 x 10 -126, trial type, F(2,5299) = 6.3, P = .0018;ref mouse, op vs pess, coefTest, P = 9.4 x 10 -4; paired mouse, op vs pess, coefTest, P = .76; op trials, ref vs paired, coefTest = .19; pess trials, ref vs paired, coefTest = .081	5301	14
S5A	Neural, pess mice, tones and odor only	LME	Neural ~ TrialType + (1|MouseID) + (1|MouseID:SiteNum)	F(5,9119) = 337.9, P ~ 0	9125	6
S5B	Neural, op mice, tones and odor only	LME	Neural ~ TrialType + (1|MouseID) + (1|MouseID:SiteNum)	F(5,15311) = 883.7, P ~ 0	15317	12
S5C	Licking, pess mice, tones and odor only	LME	Neural ~ TrialType + (1|MouseID)	F(5,6418) = 58.8, P = 5.3 x 10 -60	6424	6
S5D	Licking, op mice, tones and odor only	LME	Neural ~ TrialType + (1|MouseID)	F(5,12578) = 345.7, P ~ 0	12584	12
S5E	Neural, learners, odor start (0-3 s) vs licking skew	Pearson's r	N/A	r = -0.49, P = .04	N/A	18
S5F	Neural, odor start (0-3 s), op vs pess mice	Mann-Whitney	N/A	P = .032	N/A	12 op mice, 6 pess mice
S5G	Licking, learners, negative tone vs odor only, AUROC vs licking skew	Pearson's r	N/A	r = .63, P = .0048	N/A	18
S5H	Licking, negative tone vs odor only, AUROC, op vs pess mice	Mann-Whitney	N/A	P = .0008	N/A	12 op mice, 6 pess mice
S5I	Licking, learners, positive tone vs odor only, AUROC vs licking skew	Pearson's r	N/A	r = .06, P = .82	N/A	18
S5J	Licking, positive tone vs odor only, AUROC, op vs pess mice	Mann-Whitney	N/A	P = 0.62	N/A	12 op mice, 6 pess mice
S5K	Neural, learners, negative tone vs odor only, AUROC vs licking skew	Pearson's r	N/A	r = -0.0749, P = .77	N/A	18
S5L	Neural, negative tone vs odor only, AUROC, op vs pess mice	Mann-Whitney	N/A	P = 1	N/A	12 op mice, 6 pess mice
S5M	Neural, learners, positive tone vs odor only, AUROC vs licking skew	Pearson's r	N/A	r = .12, P = .65	N/A	18
S5N	Neural, positive tone vs odor only, AUROC, op vs pess mice	Mann-Whitney	N/A	P = 0.49	N/A	12 op mice, 6 pess mice
S5O	Licking (mean lick bout duration) during sucrose consumption over time within session, op vs pess mice	LME	Licking ~ op_pess_mouse + trial_number + (1|MouseID)	op_pess mouse * Trial Number, F(1,8711) = 17.6, P = 2.7 x 10 -5; pess mouse, beta estimate = -0.94, SE, .38, tStat = -2.5, DF = 8711, P = .013, Trial Number beta estimate, -0.006, SE .0005, tStat = -11.7, DF = 8711, P = 1.3 x 10 -31, pess mouse * Trial Number, beta estimate, .003, SE, .0008, tStat = 4.2, DF = 8711, P = 2.7 x 10 -5	8713	12 op mice, 6 pess mice
S5P	Licking, positive tone over time within session, op vs pess mice	LME	Licking ~ op_pess_mouse + trial_number + (1|MouseID)	op_pess mouse * Trial Number, F(1,4223) = 18.9, P = 1.4 x 10 -5; pess mouse, beta estimate =-.01 , SE, .04, P = .82, tStat = -0.23, DF = 4223, Trial Number beta estimate,-.001, SE,.00009,tStat, -13.0, DF = 4223, P = 7.4 x 10 -38, pess mouse * Trial Number, beta estimate,.0006, SE, .0001, tStat = 4.3, DF =4223, P = 1.4 x 10 -5	4225	12 op mice, 6 pess mice
